# Telomere lengths in plants are correlated with flowering time variation

**DOI:** 10.1101/2020.07.04.188102

**Authors:** Jae Young Choi, Michael D. Purugganan

## Abstract

Telomeres are highly repetitive tandemly repeating DNA sequences found at chromosomal ends that protect chromosomes from deterioration during cell division. Using whole genome re-sequencing data, we found substantial natural intraspecific variation in telomere lengths in Arabidopsis thaliana, Oryza sativa (rice) and Zea mays (maize). Genome-wide association mapping in A. thaliana identifies a region that includes the telomerase reverse transcriptase (TERT) gene as underlying telomere length variation. TERT appears to exist in two haplotype groups (L and S), of which the L haplogroup allele shows evidence of a selective sweep in Arabidopsis. We find that telomere length is negatively correlated with flowering time variation not only in A. thaliana, but also in maize and rice, indicating a link between life history traits and chromosome integrity. We suggest that longer telomeres may be more adaptive in plants that have faster developmental rates (and therefore flower earlier), and that chromosomal structure itself is an adaptive trait associated with plant life history strategies.
