## Supplemental Table 1 for "Telomere lengths in plants are correlated with flowering time variation"

### Sheet: Sheet1
AraTha483			AraTha201
NAME	ID	Telomere_Copy	NAME	ID	Telomere_Copy
Ler-1	6932	1257	Gr-1	430	3532
UKSE06-470	5236	1659	Bor-1	5837	5105
Castelfed-3-207	9691	1738	Duk	6008	2035
Castelfed-1-198	9682	1743	ANH-1	6680	8391
IP-Vdm-0	9594	1800	Ag-0	6897	4133
IP-Esn-2	9844	1980	An-1	6898	4253
UKSE06-118	5023	2125	Bor-4	6903	8658
IP-Moc-11	9558	2432	Br-0	6904	6882
Rakit-2	9641	2531	CIBC-17	6907	1830
UKSW06-302	4900	2555	CIBC-5	6908	3628
UKSE06-432	5210	2561	Cvi-0	6911	1525
Nar-5	9091	2577	Ei-2	6915	9765
Doubravnik7	410	2604	Ga-0	6919	4883
Borky1	428	2675	Got-22	6920	1137
Krazo-1	9616	2712	Gu-0	6922	12036
IP-Alm-0	9518	2785	HR-10	6923	1185
WAV-8	9938	2827	HR-5	6924	5526
IP-Vas-0	9904	2890	Kin-0	6926	6717
Edi-1	9298	2924	Kondara	6929	4122
IP-Ver-5	9596	2999	Kz-9	6931	3927
Zabar-1	9747	3079	LL-0	6933	482
IP-Ria-0	9577	3131	Ms-0	6938	8004
UKSE06-325	5151	3173	Mz-0	6940	8635
Mitterberg-1-179	9664	3251	NFA-10	6943	1128
IP-San-10	9579	3266	NFA-8	6944	3081
IP-Ldd-0	9553	3269	Nok-3	6945	10146
Basta-3	9621	3288	Pu2-23	6951	7267
KYC-33	801	3297	Pu2-7	6956	4526
IP-Mdd-0	9866	3312	Pu2-8	6957	594
Draha2	424	3352	Ra-0	6958	7153
RUM-20	9925	3370	Rennes-1	6959	2089
UKID116	5822	3372	Rennes-11	6960	3342
IP-Hor-0	9547	3428	Se-0	6961	8685
Mitterberg-1-182	9666	3430	Sorbo	6963	5591
Castelfed-2-202	9686	3459	Sq-1	6966	2022
Mitterberg-2-184	9668	3464	Sq-8	6967	7184
Mitterberg-4-194	9678	3501	Tamm-27	6969	2217
LEC-25	9930	3505	Ts-1	6970	5794
IP-Bar-1	9521	3535	Ts-5	6971	2014
Stiav-3	9731	3571	Uod-1	6975	3778
UKSW06-207	4807	3576	Uod-7	6976	1748
Dolna-1-39	9711	3582	Wei-0	6979	7537
IP-Orb-10	9565	3584	Ws-2	6981	5795
IP-Vae-2	9592	3642	Wt-5	6982	10121
IP-Svi-0	9585	3689	Zdr-1	6984	10253
IP-Lam-0	9855	3711	Abd-0	6986	7724
IP-Voz-0	9601	3726	Ak-1	6987	3280
IP-Tdc-0	9587	3808	Alst-1	6989	5658
IP-Vig-1	9597	3840	Amel-1	6990	6221
11C1	9503	3875	Ang-0	6992	5269
IP-Men-2	9556	3912	Appt-1	6997	8216
Noveg-1	9636	3917	Aa-0	7000	8755
Mitterberg-1-180	9665	3932	Baa-1	7002	6499
Castelfed-1-195	9679	3954	Bs-1	7003	4767
Cimin-1	9661	3967	Benk-1	7008	5159
Panke-1	9639	3988	Bd-0	7013	4527
IP-Fun-0	9542	4000	Ba-1	7014	6997
IP-Vin-0	9599	4000	Bl-1	7025	6753
UduI_3-36	6390	4020	Boot-1	7026	9656
Parti-1	9615	4041	Bch-1	7028	16347
IP-Coc-1	9535	4062	Bsch-0	7031	9648
PT2.21	8077	4071	Buckhorn_Pass	7033	2597
IP-Tor-1	9589	4087	Bu-0	7036	7409
Vajug-1	9755	4133	Cal-0	7061	11122
Gr-5	7158	4135	Ca-0	7062	7898
IP-Elb-0	9540	4136	Cnt-1	7064	4034
Groch-1	9722	4136	Cerv-1	7068	6545
IP-Sdv-3	9581	4163	Chat-1	7071	5543
Staro-2	9756	4163	Chi-0	7072	5497
IP-Mon-5	9559	4169	Co-1	7077	5420
Mitterberg-4-193	9677	4204	Co	7081	1487
GEN-8	9909	4220	Com-1	7092	4921
UKSW06-360	4958	4244	Di-G	7096	5574
Dolna-1-10	9700	4254	Do-0	7102	8924
IP-Pan-0	9568	4256	Dra-0	7103	8978
Mitterberg-1-183	9667	4262	Dr-0	7106	10091
IP-Vis-0	9600	4267	Durh-1	7107	5974
UKSW06-226	4826	4271	Ema-1	7109	2578
Yeg-2	9128	4293	El-0	7117	8621
Noveg-3	9638	4303	En-2	7119	4691
IP-Vad-0	9591	4305	En-D	7120	4798
IP-Pal-0	9567	4307	Er-0	7125	7100
Ivano-1	9701	4333	Es-0	7126	4399
K-oze-3	9630	4338	Est	7127	8307
UKSE06-362	5165	4344	Et-0	7130	6934
Karag-2	9608	4360	Fr-2	7133	3748
Lag1-8	9106	4361	Fi-0	7138	6832
IP-Cor-0	9536	4376	Gel-1	7143	9148
ESP-1-11	9908	4385	Gie-0	7147	8419
Kolyv-6	9628	4389	Gre-0	7160	5655
Kolyv-5	9627	4390	Gd-1	7161	2386
IP-Tol-7	9588	4395	Hs-0	7162	10794
Iasi-1	9744	4408	Ha-0	7163	6682
UKSW06-285	4884	4412	Hau-0	7164	3352
CSHL-5	6744	4431	Hn-0	7165	5794
IP-Mun-0	9561	4437	Hh-0	7169	2846
Sten-0	7346	4455	Jm-0	7177	14828
Gol-2	9314	4463	Je-0	7181	5826
Lag1-7	9105	4469	Kas-1	7183	5532
Zerev-1-35	9710	4492	Kil-0	7192	9290
Nosov-1	9635	4517	Kl-5	7199	16223
IP-Pad-0	9876	4537	Kb-0	7202	8458
IP-Piq-0	9883	4575	Krot-0	7203	9792
IP-Mur-0	9562	4585	Kyoto	7207	8070
Toc-1	9739	4599	Lan-0	7208	6497
NOZ-6	9932	4604	La-0	7209	10652
Stiav-2	9729	4621	Lm-2	7217	3875
Castelfed-1-196	9680	4650	Le-0	7218	5992
IP-Cdc-3	9531	4665	Li-2:1	7223	9903
Istisu-9	9099	4680	Litva	7236	7668
Masl-1	9634	4681	Mnz-0	7244	6884
Castelfed-2-201	9685	4682	Mv-0	7248	2293
Giffo-1	9653	4687	Me-0	7250	1401
BAU-15	9935	4690	Mh-0	7255	25475
Castelfed-2-203	9687	4706	Nw-0	7258	10137
HE-1	9769	4713	Np-0	7268	7687
IP-Vdt-0	9595	4760	Ob-0	7276	6062
KNO1.37	7717	4770	Old-1	7280	10516
ZdrI_2-9	6434	4774	Or-0	7282	1956
Gradi-1	9645	4776	Ove-0	7287	10999
Muh-2	9803	4784	Pi-0	7298	6564
Dospa-1	9706	4789	Pt-0	7305	2616
Gn2-3	9790	4804	Pog-0	7306	5124
MIC-31	870	4811	Ragl-1	7314	11232
MAR2-3	159	4820	Rhen-1	7316	3296
PNA3.10	7917	4844	Rome-1	7319	6136
IP-Sen-0	9894	4856	Rou-0	7320	3957
IP-Vav-0	9511	4879	Rubezhnoe-1	7323	3764
Mitterberg-2-186	9670	4900	Sf-1	7327	1730
DIR-9	9920	4908	Seattle-0	7332	8112
Kardz-2	9717	4913	Sei-0	7333	5293
Castelfed-1-199	9683	4939	Si-0	7337	5467
Lesno-2	9612	4944	Su-0	7342	7624
Rakit-1	9640	4956	Sp-0	7343	4909
IP-Ben-0	9523	4965	Sg-1	7344	6365
Mitterberg-3-187	9671	4985	Stw-0	7347	2301
Zdarec3	403	4988	Ta-0	7349	5612
IP-Per-0	9879	5005	Tac-0	7350	5730
IP-Vim-0	9598	5012	Tha-1	7353	7360
Mitterberg-2-185	9669	5019	Ting-1	7354	6168
Zupan-1	9644	5026	Tol-0	7356	11852
IP-Gud-3	9849	5048	Tscha-1	7372	12802
IP-Iso-4	9550	5076	Tul-0	7377	6069
IP-Elp-0	9843	5110	Uk-1	7378	7505
Sredn-1	9754	5113	Utrecht	7382	4803
ZdrI_2-21	6445	5155	Van-0	7383	10392
Gn-1	9777	5157	Ven-1	7384	3321
Basta-2	9620	5170	Vind-1	7387	5472
Basta-1	9619	5181	Wa-1	7394	3814
UKNW06-481	5644	5182	Wc-1	7404	8386
Castelfed-1-197	9681	5197	Wl-0	7411	6242
Berg-1	9775	5220	Yo-0	7416	7734
CYR	88	5240	Db-1	7419	9053
MNF-Riv-21	1890	5242	Jl-3	7424	12007
Kardz-1	9708	5252	Ko-2	7427	3856
Lebja-1	9631	5267	Nc-1	7430	7225
PLY-20	9924	5271	Da(1)-12	7460	7517
IP-Ara-4	9520	5276	H55	7461	1488
PYL-6	265	5298	RLD-1	7471	7583
IP-Bra-0	9828	5305	RRS-7	7514	8797
Filet-1	9651	5323	RRS-10	7515	3857
IP-Pru-0	9886	5327	Lp2-2	7520	5571
DraIV_1-11	5893	5339	Lp2-6	7521	1130
Zerev-1-34	9709	5346	Pna-17	7523	9838
UKNW06-403	5577	5348	Rmx-A180	7525	1720
IP-Coa-0	9507	5350	Kar-1	763	7273
ARR-17	9927	5408	Sus-1	765	5618
Wank-2	9795	5409	Dja-1	766	6522
Aitba-1	9606	5428	Zal-1	768	6477
KBG2-13	9770	5450	Neo-6	772	4084
IP-Vaz-0	9593	5463	Gy-0	8214	5258
IP-Gra-0	9543	5466	Dem-4	8233	1773
Sever-1	9643	5471	Hod	8235	2096
Mitterberg-4-192	9676	5493	HSm	8236	1172
IP-Cat-0	9832	5501	Kent	8238	3059
Bela-2	9733	5507	PHW-3	8239	3356
Sij_1/96	9745	5514	PHW-2	8243	1823
Adam-1	9609	5535	PHW-34	8244	2316
DraIV_3-7	5921	5540	NC-6	8246	1715
Castelfed-2-200	9684	5548	Bla-1	8264	11282
Bela-1	9730	5574	DraII-1	8284	1518
Noveg-2	9637	5579	DraIII-1	8285	2600
CATS-6	9937	5582	En-1	8290	2508
Yeg-7	9133	5588	Ge-0	8297	4364
LI-OF-065	630	5603	In-0	8311	4739
Knjas-1	9749	5603	Is-0	8312	7237
IP-Sne-0	9583	5617	Mir-0	8337	3997
Lag2-10	9115	5627	Na-1	8343	7902
IP-Mos-1	9508	5654	Per-1	8354	8690
FOR-23	9921	5675	Pla-0	8357	8945
IP-Moa-0	9557	5693	Rak-2	8365	2197
Mdn-1	1829	5702	Rd-0	8366	13037
Olympia-2	9727	5721	Wil-1	8419	2665
DraII-6	5874	5726	Kelsterbach-4	8420	12942
IP-Pil-0	9882	5729	Kas-2	8424	855
Panik-1	9607	5732	Altai-5	9758	3199
Li-7	7231	5748	Anz-0	9759	4906
IP-Ala-0	9515	5751	Bik-1	9761	8310
Grivo-1	9714	5754	Etna-2	9762	3865
K-oze-1	9629	5758	Qar-8a	9764	8970
IP-Rds-0	9573	5778	Westkar-4	9766	7043
Marce-1	9655	5803
ZdrI_1-23	6424	5829
IP-Lab-7	9552	5839
DraIV_6-22	5993	5860
Furni-1	9743	5860
UKSE06-252	5104	5887
Mitterberg-3-188	9672	5902
IP-Ang-0	9519	5933
IP-Rei-0	9510	5935
Marti-1	9656	5939
LDV-18	108	5958
IP-Pie-0	9881	5981
Ru4-16	9768	6002
UduI_4-9	6396	6019
MNF-Pot-21	1853	6020
UKSE06-533	5276	6035
IP-Gua-1	9544	6044
Halca-1	9732	6066
RMX3.22	8132	6073
Lesno-4	9610	6096
Teano-1	9663	6100
IP-Loz-0	9858	6101
Melni-1	9703	6103
Chaba-2	9624	6104
IP-Hec-0	9850	6113
LDV-46	139	6128
Haes-1	9791	6152
MAR-4-16	9915	6203
Pigna-1	9659	6207
UKNW06-003	5353	6228
IP-Bea-0	9522	6252
Cnt-1	5726	6290
Alt-1	9774	6301
IP-Cad-0	9527	6309
Dolna-1-40	9712	6331
Kolyv-2	9625	6340
IP-Pun-0	9887	6361
Dolen-1	9697	6380
Castelfed-3-206	9690	6394
IP-Nac-0	9871	6398
IP-Pee-0	9878	6411
Ha-HBT2-10	9797	6443
DraIV_2-9	5907	6465
IP-Nog-17	9564	6472
Petergof	7296	6489
Lebja-4	9633	6537
BI-4	9813	6547
IP-Jim-1	9551	6563
UduI_1-11	6296	6568
DraIV_5-12	5950	6570
IP-Vid-1	9512	6572
Lerik2-7	9085	6623
IP-Som-0	9898	6629
IP-Ini-0	9852	6635
Tu-KB-6	9809	6650
BRI-2	9910	6660
IP-Evs-0	9845	6670
Teiu-2	9736	6688
Kolyv-3	9626	6703
TOU-A1-89	351	6719
DraIV_6-13	5984	6724
Melni-2	9704	6727
Lag1-5	9103	6744
Lag1-6	9104	6764
Balan-1	9613	6789
Pn-0	7307	6882
HI-4	9787	6899
Zagub-1	9748	6905
IP-Rel-0	9574	6914
Yeg-5	9131	6934
Mitterberg-3-189	9673	6976
ARGE-1-15	9911	6979
Paw-26	2171	6998
IP-Deh-1	9539	7004
Ulies-1	9737	7032
IP-Cem-0	9533	7034
SAUL-24	9918	7040
IP-Prd-0	9885	7046
Choto-1	9705	7082
UKID107	5811	7112
Lag1-4	9102	7147
Basen-1	9647	7152
Xan-3	9067	7167
IP-Moe-0	9868	7243
Podvi-1	9707	7265
TRE-1	9926	7306
Zu-1	7418	7328
Bela-4	9735	7337
BEZ-9	9928	7344
UKSE06-639	5349	7358
Tu-W1	9812	7362
IP-Pib-1	9880	7391
Stara-1	9713	7396
PNA3.40	7947	7426
IP-Cod-0	9836	7435
IP-Stp-0	9584	7459
Kus3-1	9802	7462
Pfn-N2.2-6	9771	7468
LIN_S-5	915	7478
Castelfed-3-209	9693	7478
Castelfed-4-210	9694	7496
Goced-1	9698	7500
Castelfed-3-205	9689	7505
MNF-Pot-75	1872	7542
MNF-Pin-39	2016	7546
IP-Tri-0	9900	7572
Schl-7	9807	7577
Lag1-2	9100	7607
IP-Dar-0	9840	7615
IP-Mad-0	9862	7620
Hart-2	9799	7626
Bivio-1	9649	7633
Tu-B1-2	9794	7639
IP-Ees-0	9841	7662
IP-Hum-2	9549	7674
Erg2-6	9784	7708
Fell3-7	9776	7715
IP-Cap-1	9529	7717
UKNW06-233	5486	7722
Lebja-2	9632	7742
Hof-1	9772	7747
Tu-PK-7	9783	7787
Lag2-7	9114	7819
IP-Alo-0	9506	7839
IP-Sal-0	9891	7853
Ru-2	9806	7858
IP-Moz-0	9870	7873
IP-Her-12	9545	7921
Malak-1	9720	7929
Bai-10	9779	7936
IP-Ses-0	9582	7971
Lesno-1	9611	7982
RAD-21	9917	7986
Ty-1	5784	7987
SLSP-31	2276	8005
IP-Cum-1	9537	8107
Bran-1	9738	8128
IP-Cot-0	9838	8128
Tu-B2-3	9808	8144
IP-Pdl-0	9877	8153
Da-0	7094	8154
IP-Lso-0	9554	8155
IP-Ndc-0	9873	8162
IP-Trs-0	9590	8224
Pfn-10	9805	8267
Lag2-4	9111	8268
Castelfed-3-208	9692	8270
CHA-41	932	8291
Pent-23	2202	8293
Ha-HBT1-2	9785	8314
Ullapool-8	9312	8390
IP-Cho-0	9834	8401
IP-Bor-0	9826	8444
IP-Coy-0	9839	8502
IP-Bos-0	9827	8516
IP-Mat-0	9864	8519
Orast-1	9741	8531
Yeg-8	9134	8539
Staro-1	9757	8547
Fell1-10	9814	8552
IP-Sac-0	9578	8560
Bach2-1	9796	8561
IP-Cab-3	9526	8590
Ru-N2	9793	8616
Schip-1	9721	8736
IP-Cdo-0	9532	8770
IP-Ezc-2	9846	8790
IP-Bes-5	9824	8827
IP-Sfb-6	9895	8855
DraIV_1-8	5890	8887
Nicas-1	9658	8896
IP-Adc-5	9513	8923
SLSP-35	2278	8952
UKSW06-179	4779	8961
Lu4-2	9792	8966
Ha-P-13	9786	8971
IP-Usa-0	9902	8986
IP-Aru-0	9821	8994
Obe1-15	9804	9046
Tu-NK-12	9811	9054
IP-Ace-0	9817	9060
IP-Hue-3	9851	9124
IP-Oja-0	9874	9132
IP-Pva-1	9888	9199
IP-Cal-0	9528	9257
MNF-Che-2	1925	9306
IP-Fue-2	9541	9411
WAR	7477	9412
Melic-1	9657	9437
UKID63	5768	9454
Set-1	5772	9475
Karag-1	9617	9493
IP-Cha-0	9833	9496
Lu3-30	9782	9506
Leska-1-44	9716	9510
IP-Mac-0	9861	9529
IP-Pds-1	9569	9560
IP-Adm-0	9514	9586
Mc-1	5757	9613
UKID74	5779	9619
Tu-WH	9816	9622
IP-Bis-0	9525	9625
TOU-A1-88	350	9688
Epidauros-1	9725	9703
IP-Are-0	9820	9736
IP-All-0	9517	9797
IP-Tau-0	9899	9812
Stiav-1	9728	9841
Sarno-1	9660	9842
Kus2-2	9781	9989
IP-Cir-0	9835	10018
IP-Moj-0	9869	10083
For-2	5741	10088
IP-Vpa-1	9602	10109
IP-Rib-1	9890	10137
Fell2-4	9780	10189
UKSE06-500	5253	10228
Tu-KS-7	9810	10237
IP-Amu-0	9819	10337
Bach-7	9778	10366
CIRY-13	9912	10373
KBG1-14	9788	10444
IP-Con-0	9837	10477
Obh-13	9789	10481
IP-Mar-1	9555	10488
Ha-P2-1	9798	10562
Bisig-1	9648	10583
Faneronemi-3	9726	10595
IP-Mah-6	9906	10657
IP-Urd-1	9901	10706
Koren-1	9719	10709
IP-Ber-0	9524	10710
IP-Val-0	9903	10802
Castelfed-4-211	9695	10804
Rakit-3	9642	10822
IP-Mot-0	9560	10937
IP-Lch-0	9856	11016
Geg-14	9125	11039
IP-Hom-4	9546	11052
IP-Tam-0	9586	11088
Ha-S-B	9800	11106
Kolar-1	9699	11287
IP-Bus-0	9830	11290
IP-Cas-0	9831	11293
Castelfed-4-214	9696	11505
UKID96	5800	11574
Bak-5	9121	11595
IP-Reg-0	9509	11615
Bijisk-4	9622	11655
IP-Glo-1	9848	11678
ISS-20	9929	11686
IP-Rev-0	9576	11711
IP-Sam-0	9892	12070
Ha-HBT3-11	9815	12327
Cal-2	5720	12336
IP-Boa-0	9825	12376
IP-Cmo-3	9534	12694
IP-Smt-1	9897	12752
IP-Ven-0	9905	12792
IP-Pro-0	9571	12886
IP-Lac-0	9853	12917
Kil-0	5748	13008
IP-Lum-0	9860	13288
IP-Lro-0	9859	13509
MNF-Jac-12	1954	13738
IP-Aul-0	9822	13836
VED-10	9933	13918
Aiell-1	9646	14523
Ha-SP-2	9801	14558
IP-Mie-1	9867	15702
IST-29	9914	16507
Smolj-1	9718	16826
Slavi-2	9723	17476
IP-Car-1	9530	17971
Lag2-6	9113	19095
IP-Leg-0	9857	19177
IP-Bae-0	9823	20722
Yeg-4	9130	20745
IP-Laf-1	9854	20807
Ste-40	2317	22287
IP-Ovi-1	9875	23293
IP-Fel-2	9847	38850
