## Supplemental Table 2 for "Telomere lengths in plants are correlated with flowering time variation"

### Sheet: Sheet1
Chromosome	Position	P.value	maf	effect
5	5538242	2.05057e-10	0.251553	-0.0447579
1	26802930	1.43793e-09	0.272257	-0.0414335
1	14069332	1.23128e-08	0.111801	-0.0923885
2	13008964	5.11479e-08	0.0766046	0.0636922
2	12702496	9.31724e-08	0.139752	-0.0504338
