## Supplemental Table 3 for "Telomere lengths in plants are correlated with flowering time variation"

### Sheet: Sheet1
Ancestry Group	Haplogroup L	Haplogroup S	Proportion Haplogroup L
Admixed	18	119	0.131
Asia	4	75	0.051
Central Europe	32	152	0.174
Germany	14	157	0.082
Italy/Balkan/Caucasus	32	60	0.35
Relict	0	25	0
North Sweden	7	57	0.109
South Sweden	9	147	0.058
Spain	10	100	0.091
Western Europe	45	72	0.384
Total	171	964	0.151
