## Supplemental Table 5 for "Telomere lengths in plants are correlated with flowering time variation"

### Sheet: Sheet1
Trait	Spearman rho	p-value
Days to flowering at 10°C (FT10)	-0.209018	0.004093
Days to flowering at 16°C (FT16)	-0.213075	0.004759
Cauline Leaf Number (CLN)	-0.21592	0.01786
Diameter of Rosette (DR)	0.14304	0.2273
Rosette Branch Number (RBN)	0.202351	0.08601
Rosette Leaf Number (RLN)	-0.230869	0.01432
Length of Flowering Stem (LFS)	0.0450045	0.7054
