## Supplemental Table 6 for "Telomere lengths in plants are correlated with flowering time variation"

### Sheet: Sheet1
	Estimate	Std. Error	t	p-value
Day to flower at 10°C
Intercept	91.5125	12.2978	7.441	4.69e-13
log10(telomere)	-3.03744	3.22554	-0.942	0.346832
PC1	-0.017513	0.009554	-1.833	0.067413
PC2	0.116094	0.011103	10.456	< 2e-16
PC3	-0.02625	0.012929	-2.03	0.042886
PC4	-0.05467	0.014885	-3.673	0.000267
Day to flower at 16°C
Intercept	113.444	18.0737	6.277	7.89e-10
log10(telomere)	-10.771	4.74186	-2.271	0.02357
PC1	-0.03576	0.01402	-2.55	0.0111
PC2	0.18666	0.01641	11.373	< 2e-16
PC3	-0.08127	0.01893	-4.292	2.15e-05
PC4	-0.05705	0.02204	-2.589	0.00993
Cauline leaf number
Intercept	17.2168	3.38464	5.087	5.29e-07
log10(telomere)	-1.88817	0.887663	-2.127	0.0339
PC1	0.001611	0.002587	0.623	0.5339
PC2	0.007683	0.003053	2.517	0.0122
PC3	-0.01632	0.003496	-4.668	3.99e-06
PC4	-0.004667	0.004091	-1.141	0.2545
Rosette branch number
Intercept	-0.097971	2.9896	-0.033	0.973876
log10(telomere)	1.15572	0.783789	1.475	0.141218
PC1	0.009714	0.002298	4.226	3.02e-05
PC2	0.00622	0.002618	2.376	0.018023
PC3	-0.002309	0.003067	-0.753	0.452015
PC4	0.012184	0.003654	3.335	0.000944
Rosette leaf number
Intercept	81.9065	13.5104	6.062	2.86e-09
log10(telomere)	-10.6366	3.54077	-3.004	0.002814
PC1	0.01428	0.01049	1.361	0.174198
PC2	0.07401	0.01239	5.974	4.74e-09
PC3	-0.05253	0.01406	-3.737	0.00021
PC4	-0.0618	0.01658	-3.728	0.000218
