## Supplemental Table 7 for "Telomere lengths in plants are correlated with flowering time variation"

### Sheet: Sheet1
Chromosome	Position	P.value	maf	effect
Days to flower at 10C
4	11019891	2.36361e-12	0.0809129	4.80664
4	157013	2.57926e-11	0.156639	-3.45644
5	18596356	3.83034e-11	0.21473	-3.16168
1	515273	4.60121e-10	0.0809129	4.38878
1	24030736	3.46958e-09	0.335062	2.34268
4	17617099	4.61843e-08	0.289419	-2.16706
1	28181091	5.98317e-08	0.105809	-3.13911
2	2368518	7.51336e-08	0.338174	-2.13321
5	5228745	8.66026e-08	0.096473	-3.62493
1	30344830	1.99918e-07	0.169087	2.55091
5	6556053	2.03173e-07	0.0736515	3.53967
1	27084989	2.22259e-07	0.294606	1.8912
3	11529301	2.47503e-07	0.491701	-1.98805
Days to flower at 16C
4	299538	1.21739e-15	0.14557	7.54942
1	5194431	4.32452e-13	0.125527	6.80589
4	181357	8.54343e-10	0.159283	-4.92413
4	10957435	3.252e-08	0.17827	-4.86064
1	12744815	4.42313e-08	0.142405	4.58683
1	27020808	5.86695e-08	0.100211	-5.41125
1	11126802	6.28865e-08	0.112869	4.49154
1	10778162	1.47908e-07	0.0991561	5.32583
1	2910424	1.97978e-07	0.422996	-2.87417
