## Supplemental Table 8 for "Telomere lengths in plants are correlated with flowering time variation"

### Sheet: Sheet1
Location, Year	Spearman rho	p-value
Urbana, IL 2006	-0.129913	0.0566078
Aurora, NY 2006	-0.147062	0.0451732
Clayton, NC 2006	-0.150456	0.0136779
Ponce, PR 2006	-0.131835	0.0353705
Aurora, NY 2007	-0.168665	0.0082894
Clayton, NC 2007	-0.123121	0.0440272
Urbana, IL 2007	-0.141198	0.0342772
Aurora, NY 2008	-0.0574219	0.430095
Columbia, MO 2006	-0.149037	0.0193497
