## Supplemental Table 9 for "Telomere lengths in plants are correlated with flowering time variation"

### Sheet: Sheet1
	Estimate	Std. Error	t	p-value
Oryza sativa
Intercept	115.505	7.09738	16.274	<2e-16
log10(telomere)	-3.88706	1.66308	-2.337	0.0195
PC1	0.063686	0.00302	21.087	<2e-16
PC2	-0.058679	0.004267	-13.751	<2e-16
PC3	-0.130281	0.007254	-17.961	<2e-16
PC4	-0.238086	0.007351	-32.386	<2e-16
Zea mays
Intercept	98.9209	6.35329	15.57	< 2e-16
log10(telomere)	-3.38875	1.57924	-2.146	0.032901
PC1	-0.0252469	0.0029817	-8.467	2.61e-15
PC2	-0.0242432	0.0036234	-6.691	1.57e-10
PC3	-0.0007806	0.0041487	-0.188	0.85091
PC4	-0.0179723	0.0045788	-3.925	0.000114
