## Supplemental Table 10 for "Telomere lengths in plants are correlated with flowering time variation"

### Sheet: Sheet1
Chromosome	Position	P.value	maf	effect
Indica rice
12	12907103	2.08462e-84	0.451929	0.076429
10	3208747	2.76723e-20	0.499712	1.34223
3	3491567	2.67177e-13	0.0451929	0.101289
5	16163765	5.35298e-13	0.497697	-0.301492
6	3362283	3.2931e-12	0.321531	0.0251248
11	5422684	4.66177e-11	0.0230282	0.0777107
10	1794433	1.11845e-09	0.039148	0.0603426
4	736175	1.8742e-09	0.0978699	0.0373138
2	21209515	4.56819e-09	0.0123777	-0.111916
1	41137637	6.78371e-09	0.0296488	-0.0756626
6	23589085	2.04848e-08	0.035118	0.0794921
9	6986266	2.75739e-08	0.044905	0.0576023
1	2319327	4.17109e-08	0.0279217	0.0615474
6	10609453	4.51527e-08	0.133851	0.0383687
12	4929764	4.79293e-08	0.444444	0.0344018
3	33761495	8.36606e-08	0.286413	-0.0208288
Japonica rice
3	20198755	1.28934e-14	0.0177936	-0.158964
7	10082346	9.8296e-11	0.024911	0.115436
4	34543596	3.67398e-09	0.0272835	0.0915369
12	11760516	4.45266e-09	0.014828	0.127674
2	29353487	5.31641e-09	0.0118624	-0.110285
11	10097112	8.35203e-09	0.0308422	0.0866086
12	929074	3.16274e-08	0.0474496	0.0771368
8	17903340	3.47112e-08	0.0373665	0.0738187
1	14640958	6.68471e-08	0.0474496	-0.0643816
4	18442988	8.62461e-08	0.0516014	0.0777725
11	14227690	9.0808e-08	0.0361803	-0.0717147
Maize
6	21464108	3.76883e-21	0.180505	-0.141293
3	32487638	1.40271e-15	0.458484	-0.0788954
5	98636	5.14383e-12	0.483755	-0.0773231
3	133726335	1.40412e-11	0.0361011	0.175375
2	50344103	5.99081e-11	0.0379061	-0.180275
10	128889831	1.00972e-10	0.0270758	0.207821
4	235815080	2.78969e-10	0.451264	0.0555172
8	166932200	9.72982e-10	0.478339	0.0523912
2	217220517	2.47409e-09	0.49278	-0.0510593
