## Supplemental Table 11 for "Telomere lengths in plants are correlated with flowering time variation"

### Sheet: Sheet1
	A. thaliana		O. sativa		Z. mays
Gene	TAIR10	Coordinate	IRGSP-1.0	Coordinate	B73_AGP_v3	Coordinate
STN1	AT1G07130	Chr1:2187776..2188733	Os03g0366900	chr03:14357987..14359135	GRMZM2G117779	Chr9: 127762242..127766404
WHY1	AT1G14410	Chr1:4928921..4931080	Os06g0145800	chr06:2405409..2408049	GRMZM2G155662	Chr6: 71777827..71783888
KU70	AT1G16970	Chr1:5800767..5805811	Os07g0184900	chr07:4485257..4498866	Not found
KU80	AT1G48050	Chr1:17723382..17727243	Os03g0856200	chr03:36110059..36119639	GRMZM2G137968	Chr1: 299487870..299499615
TRB1	AT1G49950	Chr1:18494029..18497260	Os01g0589300	chr01:22988229..22991939	GRMZM2G087817	Chr3: 221661566..221669398
TEN1	AT1G56260	Chr1:21064223..21065875	Not found		Not found
POT1C	AT2G04395	Chr2:1529083..1529995	Not found		GRMZM2G169648	Chr10: 124082967..124091388
POT1A	AT2G05210	Chr2:1890710..1894367	Not found		GRMZM2G169648	Chr10: 124082967..124091388
RPA70A	AT2G06510	Chr2:2584984..2587686	Os02g0776800	chr02:32832832..32836481	GRMZM2G115013	Chr4: 177176514..177183452
RAD50	AT2G31970	Chr2:13600431..13609104	Os02g0497500	chr02:17489975..17505476	GRMZM2G030128	Chr4: 99821998..99907106
NBS1	AT3G02680	Chr3:576308..579562	Os10g0487300	chr10:18434389..18438275	GRMZM2G006246	Chr5: 26331585..26339085
TAC1	AT3G09290	Chr3:2856037..2856897	Not found		Not found
TRB3	AT3G49850	Chr3:18488993..18490996	Not found		GRMZM2G136887	Chr8: 139911321..139922031
NAP57	AT3G57150	Chr3:21153815..21156075	Os03g0370500	chr03:14545715..14547899	GRMZM2G044128	Chr8: 5159208..5164295
			Os07g0636000	chr07:26406702..26408800	GRMZM2G082365	Chr7: 168442528..168447547
CTC1	AT4G09680	Chr4:6116762..6123304	Os09g0376000	chr09:12585718..12590898	GRMZM2G030528	Chr7: 102426064..102434235
POT1B	AT5G06310	Chr5:1928343..1930951	Not found		GRMZM2G169648	Chr10: 124082967..124091388
TERT	AT5G16850	Chr5:5538180..5543559	Os12g0293100	chr12:11366103..11378831	GRMZM2G167338	Chr9: 128654535..128676004
MRE11	AT5G54260	Chr5:22032038..22038052	Os04g0635900	chr04:32342580..32348393	GRMZM2G106056	Chr2:6993096..7000975
TRB2	AT5G67580	Chr5:26955568..26957774	Not found		GRMZM2G136887	Chr8:139912821..139920531
