## Supplemental Table 12 for "Telomere lengths in plants are correlated with flowering time variation"

### Sheet: Sheet1
Chromosome	Position	P.value	maf	effect
Indica rice
3	31263376	2.42751e-15	0.465438	-3.4102
7	10761088	1.64454e-09	0.0806452	-3.83574
10	19027242	3.3321e-09	0.0410906	7.34231
7	25682170	4.49712e-09	0.0238095	-7.25221
6	2928178	6.90694e-09	0.283794	2.39031
3	24261048	7.15647e-09	0.0326421	7.27482
1	7263236	5.89802e-08	0.0902458	4.10245
Japonica rice
12	14906193	3.74023e-10	0.0178236	9.02078
10	15540252	1.76678e-09	0.0562852	6.73574
3	19128078	2.56858e-08	0.0637899	-5.3664
7	15832950	5.32016e-08	0.032833	-6.48996
2	9123135	7.48807e-08	0.0844278	3.73562
10	6240123	1.09592e-07	0.115385	-4.95192
3	1279955	1.1376e-07	0.491557	-3.01624
Maize
1	272058279	1.27397e-12	0.133197	2.44431
7	164994988	3.49959e-12	0.147541	2.28645
5	193050151	1.18762e-10	0.338115	-2.61138
5	55236181	1.56128e-10	0.379098	1.51074
1	171462240	8.63062e-10	0.0491803	3.6554
2	153647517	1.08264e-09	0.112705	-2.18751
3	159645935	3.59833e-09	0.456967	1.46509
5	206198038	7.79428e-09	0.079918	3.04931
8	60520489	1.2271e-08	0.47541	-1.30406
